# Inflammatory disease microbiomes share a functional pathogenicity predicted by C-reactive protein

**DOI:** 10.1101/2025.01.14.633015

**Authors:** Graham J. Britton, Lorenza Bartu, Ilaria Mogno, Alice Chen-Liaw, Tamar Plitt, Drew Helmus, Gerold Bongers, India Brough, Paula Colmenero, Lilian H. Lam, Samuel J. Bullers, Frank Penkava, Pamela Reyes-Mercedes, Jonathan Braun, Jonathan P. Jacobs, A. Nicole Desch, Dirk Gevers, Sheri Simmons, Andrew Filer, Peter C. Taylor, Paul Bowness, Curtis Huttenhower, Dan Littman, Marla C. Dubinsky, Karim Raza, Stephanie K. Tankou, Jeremiah J. Faith

## Abstract

We examine disease-specific and cross-disease functions of the human gut microbiome by colonizing germ-free mice, at risk for inflammatory arthritis, colitis, or neuroinflammation, with over 100 human fecal microbiomes from subjects with rheumatoid arthritis, ankylosing spondylitis, multiple sclerosis, ulcerative colitis, Crohn’s disease, or colorectal cancer. We find common inflammatory phenotypes driven by microbiomes from individuals with intestinal inflammation or inflammatory arthritis, as well as distinct functions specific to microbiomes from multiple sclerosis patients. Inflammatory disease in mice colonized with human microbiomes correlated with systemic inflammation, measured by C-reactive protein, in the human donors. These cross-disease patterns of human microbiome pathogenicity mirror features of the inflammatory diseases, including therapeutic targets and the presence or absence of systemic inflammation, suggesting shared and disease-specific mechanisms by which the microbiome is shaped and drives pathogenic inflammatory responses.
