## Supplemental Table 1 for "Inflammatory disease microbiomes share a functional pathogenicity predicted by C-reactive protein"

### Sheet: Table_S1
		Mice per microbiome			Total mice per microbiome donor diagnosis
Microbiome donor diagnosis	Microbiome ID	Colitis	Arthritis	EAE	Colitis	Arthritis	EAE
AS	Individual IDs removed to comply with BiorXiv policy	6	5	3	36	30	38
		3	6	6
		3	-	4
		3	5	6
		3	4	4
		2	-	-
		2	-	-
		3	-	-
		4	5	4
		4	5	5
		3	-	6
CD		5	8	6	75	36	43
		3	-	4
		4	3	4
		5	5	10
		5	5	5
		5	-	5
		5	-	-
		8	8	9
		12	-	-
		3	-	-
		3	7	-
		2	-	-
		3	-	-
		3	-	-
		3	-	-
		4	-	-
		2	-	-
CRC		3	3	5	29	19	42
		4	-	11
		3	5	6
		3	4	5
		3	4	5
		3	-	5
		4	-	-
		3	3	5
		3	-	-
HD		5	-	-	116	25	55
		4	-	-
		4	-	6
		3	5	7
		8	4	6
		4	6	5
		2	-	-
		4	-	-
		4	-	-
		4	5	6
		4	-	6
		6	-	-
		5	-	5
		5	-	4
		6	5	10
		7	-	-
		3	-	-
		3	-	-
		5	-	-
		3	-	-
		3	-	-
		3	-	-
		4	-	-
		2	-	-
		2	-	-
		2	-	-
		3	-	-
		3	-	-
		3	-	-
		2	-	-
MS		3	3	4	29	17	38
		3	4	4
		3	-	7
		3	-	5
		3	5	5
		2	-	4
		4	5	4
		3	-	5
		3	-	-
		2	-	-
RA		4	4	3	34	26	37
		4	6	-
		3	6	5
		3	-	-
		4	-	5
		3	5	6
		3	-	5
		4	5	4
		3	-	9
		3	-	-
UC		3	-	-	72	33	45
		4	5	3
		4	-	3
		2	-	-
		3	4	6
		11	6	4
		5	11	6
		5	-	6
		12	7	5
		9	-	7
		10	-	5
		4	-	-
HD (LGI cohort)		5	-	-	49	-	-
		5	-	-
		4	-	-
		5	-	-
		6	-	-
		3	-	-
		2	-	-
		4	-	-
		3	-	-
		3	-	-
		3	-	-
		3	-	-
		3	-	-
			TOTAL MICE PER MODEL		440	186	298
